# Identifying candidate detoxification genes in the ecdysteroid kinase-like (EcKL) and cytochrome P450 gene families in *Drosophila melanogaster* by integrating evolutionary and transcriptomic data

**DOI:** 10.1101/2020.02.17.951962

**Authors:** Jack L. Scanlan, Rebecca S. Gledhill-Smith, Paul Battlay, Charles Robin

## Abstract

The capacity to detoxify toxic compounds is essential for adaptation to the ecological niches of many organisms, especially insects. However, detoxification in insects is often viewed through the lens of mammalian detoxification research, even though the organ and enzyme systems involved have diverged for over half a billion years. Phosphorylation is a non-canonical phase II detoxification reaction that, among animals, occurs near exclusively in insects, but the enzymes responsible have never been cloned or otherwise identified. We propose the hypothesis that members of the arthropod-specific ecdysteroid kinase-like (EcKL) gene family encode detoxicative kinases. To test this hypothesis, we annotated the EcKL gene family in 12 species of *Drosophila* and explored their evolution within the genus. Many ancestral EcKL clades are evolutionarily unstable and have experienced repeated gene gain and loss events, while others are conserved as single copy orthologs. Leveraging multiple published gene expression datasets from *D. melanogaster*, and using the cytochrome P450s—a canonical detoxification family—as a test case, we demonstrate relationships between xenobiotic induction, detoxification tissue-enriched expression and evolutionary instability in the EcKLs and the P450s. We also found previously unreported genomic and transcriptomic variation in a number of EcKLs and P450s associated with toxic stress phenotypes using a targeted phenome-wide association study (PheWAS) approach. Lastly, we devised a systematic method for identifying candidate detoxification genes in large gene families that is concordant with experimentally determined functions of P450 genes in *D. melanogaster*. Applying this method to the EcKLs suggested a significant proportion of these genes play roles in detoxification, and that the EcKLs may constitute a detoxification gene family in insects. Additionally, we estimate that between 11–16 uncharacterised *D. melanogaster* P450s are strong detoxification candidates.

**Highlights:**

- The poorly characterised ecdysteroid kinase-like (EcKL) gene family is hypothesised to encode enzymes responsible for detoxification by phosphorylation in insects.
- An integrative ‘detoxification score’ method accurately categorises the known functions of a canonical detoxification family, the cytochrome P450s, and suggests many EcKLs are also involved in detoxification.
- A targeted phenome-wide association study finds novel associations between EcKL/P450 variation and a number of toxic stress phenotypes, such as two unlinked EcKL paralogs that are both associated with developmental methylmercury resistance.
