## Supplementary material for "Identifying candidate detoxification genes in the ecdysteroid kinase-like (EcKL) and cytochrome P450 gene families in *Drosophila melanogaster* by integrating evolutionary and transcriptomic data": Tables S2-3

### Sheet: Table S2. DGRP phenotypes
DGRP phenotypes used in PheWAS
Trait	Phenotype	Reference
behaviour
courtship song	1	Turner et al 2013
food intake	2; male and female	Garlapow et al. 2015
male aggression	1	Shorter et al. 2015
phototaxis	5; male and female, 3 timepoints	Carbone et al. 2016
sleep	14; male and female	Harbison et al. 2013
startle response	2; male and female	Mackay et al. 2012
physiology
abdominal pigmentation	2; tergite 5 and 6	Dembeck et al. 2015
benzaldehyde olfaction	2; male and female	Swarup et al. 2013
eclosion	1	Montgomery et al. 2014
fecundity	5; 4 timepoints and lifetime	Durham et al. 2014
mated lifespan	1	Durham et al. 2014
nutritional indices	6; glucose, glycerol, glycogen, triglyceride, protein, weight	Unckless, Rottschaefer & Lazzaro 2015
olfactory perception	28; male and female perception of 14 odorants	Arya et al. 2015
ovariole physiology	2; number and asymetry	Lobell et al. 2017
virgin lifespan	1	Ivanov et al. 2015
wing morphology	4; male and female, centroid size and interocular distance	Vonesch et al. 2016
stress
brain injury survival	1	Katzenberger et al. 2015
C virus infection survival	1	Magwire et al. 2012
chill coma recovery	2; male and female	Mackay et al. 2012
Flock House virus infection survival	1	Magwire et al. 2012
Ma549 infection survival	2; male and female	Wang, Lu & Leger 2017
P. entomophila infection survival	1	Bou Sleiman et al. 2015
radiation survival	1	Vaisnav et al. 2014
Sigma virus infection resistance	1	Magwire et al. 2011
starvation resistance	2; male and female	Mackay et al. 2012
toxic stress
azinphos-methyl survival	5; larval survival to pupation (4 concentrations and LC50)	Battlay et al. 2016
behaviour on MSB	4; male and female, startle response and negative geotaxis	Jordan et al. 2012
boric acid survival	1; adult female lifespan	Najarro et al. 2017
caffeine survival	1; adult female lifespan	Najarro et al. 2015
caffeine survival	1	Montgomery et al. 2014
chlorantraniliprole survival	7; larval survival to adulthood (6 concentrations and LC50)	Green et al. 2019
DDT	2; adult female 4hr knockdown and 24hr mortality	Schmidt et al. 2017
deltamethrin mortality	1; adult male 48hr mortality	Duneau et al. 2018
ethanol sensitivity	6; male and female, three timepoints	Morozova et al. 2015
imidacloprid larval activity	2 concentrations	Denecke et al. 2017
malathion mortality	8; adult male and female mortality at 4 timepoints	Battlay et al. 2018
methylmercury survival	4; 3 concentrations, 1 including caffeine	Montgomery et al. 2014
oxidative stress survival	4; male and female, MSB and paraquat	Weber et al. 2012
parathion mortality	5; adult male mortality at 5 timepoints	Duneau et al. 2018
permethrin	4; adult male and female 3hr knockdown and 24hr mortality	Battlay et al. 2018

### Sheet: S3A. P450 genomic variants
DGRP genomic variants; +/-1kb cytochrome P450 coding region; MAF>0.05; p<1E-5
Phenotype	Number of variants	minimum p-value	Location (dm5)	Gene(s)	Non-synonymous?
Azinphos-methyl survival (0.25 µg/mL)	14	6.06194e-36	2R:8072884-8079569	Cyp6g1, Cyp6g2, Cyp6t3	Yes
Azinphos-methyl survival (0.5 µg/mL)	14	2.71443e-14	2R:8072884-8079569	Cyp6g1, Cyp6g2, Cyp6t3	Yes
Azinphos-methyl survival (1 µg/mL)	8	3.24529e-09	2R:8072884-8078974	Cyp6g1, Cyp6g2, Cyp6t3	Yes
Caffeine survival (2 mM)	10	9.2962e-10	X:15009071-15009732	Cyp4s3	Yes
Chlorantraniliprole survival (1 µg/mL)	1	2.09345e-07	2R:7007339	Cyp12d1	No
Chlorantraniliprole survival (5 µg/mL)	1	9.39709e-06	2R:4458677	Cyp6a13, Cyp6a15	No
Chlorantraniliprole survival (LD50)	4	1.97207e-09	3L:2476116-2478509	Cyp4d20	No
C Virus survival (males)	6	5.52521e-07	2R:18540810-18541344	Cyp6d2	Yes
DDT knockdown (24 hr)	1	1.53745e-10	2R:2062449	Cyp6w1	Yes
DDT knockdown (4 hr)	1	3.98811e-06	3L:7488881	Cyp4d8	No
Deltamethrin survival (48 hr)	2	2.01577e-07	2R:8730973-8730976	Cyp9h1	No
Deltamethrin survival (48 hr)	7	3.7288e-07	2R:10773228-10788778	Cyp317a1, Cyp6a21	Yes
Ethanol tolerance (females)	2	1.05918e-06	2L:5264438-5270425	Cyp4ac1, Cyp4ac3	No
Ethanol tolerance (females)	1	2.45022e-06	3R:26723702	Cyp4c3	No
Ethanol tolerance (females)	1	2.69396e-06	2L:9750560	Cyp4e3	No
Ethanol tolerance (males)	12	1.83909e-06	2L:5207562-5208845	Cyp28d2	No
Ethanol tolerance (males)	2	3.3702e-06	2L:5264438-5265418	Cyp4ac1, Cyp4ac2	No
Fecundity (week 5)	1	8.59907e-07	3L:18123390	Cyp312a1	No
Fecundity (week 7)	2	9.67177e-06	2L:5620659-5620663	Cyp6a16	No
Imidacloprid larval activity (25 ppm)	4	1.73246e-06	2R:807528-8076397	Cyp6g1, Cyp6g2	No
Ma549 infection survival (females)	1	8.88146e-06	2R:5124606	Cyp4p2	No
Malathion mortality (12 hr, females)	1	4.34333e-06	2R:8455477	Cyp301a1	No
Malathion mortality (12 hr, males)	1	1.14857e-06	3R:8223577	Cyp9f3	No
Malathion mortality (12 hr, males)	2	1.25859e-06	2R:8455381-8455477	Cyp301a1	No
Malathion mortality (3 hr, females)	6	1.42053e-12	2R:8072884-8076397	Cyp6g1, Cyp6g2	No
Malathion mortality (3 hr, females)	1	9.91967e-07	2L:5621935	Cyp6a16	Yes
Malathion mortality (3 hr, males)	6	6.27101e-09	2R:8072884-8076397	Cyp6g1, Cyp6g2	No
Night sleep, females	2	7.76637e-06	2L:5265754-5265862	Cyp4ac1, Cyp4ac2	No
Ethylacetate olfaction (males)	1	4.12048e-06	X:2073442	Cyp4ae1, Cyp4d2	Yes
Parathion survival (11 hr)	1	5.37002e-06	2R:8455477	Cyp301a1	No
Parathion survival (11 hr)	1	7.85609e-06	3R:8791188	Cyp304a1	No
Parathion survival (2.5 hr)	2	1.15068e-06	3R:8788822-8788980	Cyp304a1	No
Parathion survival (24 hr)	4	3.65114e-06	3R:8790593-8791188	Cyp304a1	Yes
Parathion survival (24 hr)	1	5.31717e-06	2R:8455477	Cyp301a1	No
Parathion survival (48 hr)	4	3.83354e-06	3R:8790593-8791188	Cyp304a1	Yes
Parathion survival (48 hr)	1	5.67104e-06	2R:8455477	Cyp301a1	No
Parathion survival (5 hr)	1	6.33574e-06	3R:8788977	Cyp304a1	No
Permethrin mortality (females)	4	2.88307e-07	2R:10764379-10764798	Cyp6a19, Cyp6a23	No
Permethrin mortality (females)	1	2.74646e-06	3L:7486536	Cyp316a1, Cyp4d8	No
Permethrin mortality (females)	1	9.27683e-06	3R:26726365	Cyp4c3	No
Permethrin mortality (males)	5	3.005e-07	2R:10763630-10764798	Cyp6a17, Cyp6a19, Cyp6a23	Yes
Permethrin knockdown (females)	14	6.12156e-10	2R:10763630-10787548	Cyp6a8, Cyp6a17, Cyp6a19, Cyp6a23, Cyp317a1	Yes
Permethrin knockdown (males)	11	1.37816e-07	2R:10763630-10787548	Cyp6a17, Cyp6a19, Cyp6a23, Cyp317a1	Yes
Phototaxis (4 weeks, males)	1	7.67893e-06	3R:23305996	Cyp6a18	No
Starvation resistance (females)	1	3.51602e-06	3R:18524225	Cyp6d4	No
Starvation resistance (males)	2	1.05903e-06	3R:18524225-18523232	Cyp6d4	No

### Sheet: S3B. P450 male transcripts
DGRP male transcript levels; cytochrome P450 genes; p<1E-3
Phenotype	Effect	p-value	Adjusted r-squared	Transcript
AzinphosMethyl.0.25_Battlay2016	2.05545	2.2456e-21	0.42604	Cyp6g1
AzinphosMethyl.0.25_Battlay2016	0.939296	3.07508e-12	0.256835	Cyp6g2
AzinphosMethyl.0.25_Battlay2016	0.395627	2.08284e-05	0.101161	Cyp6t3
AzinphosMethyl.0.5_Battlay2016	1.19128	8.03078e-12	0.248071	Cyp6g1
AzinphosMethyl.0.5_Battlay2016	0.528872	5.24511e-07	0.139837	Cyp6g2
AzinphosMethyl.1_Battlay2016	1.0362	1.55702e-10	0.220394	Cyp6g1
AzinphosMethyl.1_Battlay2016	0.421381	1.75388e-05	0.102993	Cyp6g2
AzinphosMethyl.1_Battlay2016	0.275543	0.000575159	0.0654287	Cyp4d2
AzinphosMethyl.2_Battlay2016	0.912461	1.05969e-06	0.132545	Cyp6g1
AzinphosMethyl.LD50_Battlay2016	0.217858	6.29838e-07	0.142049	Cyp6g1
Chlorantraniliprole.1_Green2018	1.78223	0.000212	0.0816126	Cyp12d1-d
Chlorantraniliprole.2_Green2018	1.77941	0.000865726	0.0653338	Cyp12d1-d
Chlorantraniliprole.3_Green2018	2.43549	5.2918e-05	0.0975601	Cyp12d1-d
Chlorantraniliprole.4_Green2018	3.29623	4.60148e-06	0.125229	Cyp12d1-d
Chlorantraniliprole.4_Green2018	2.95054	0.000406095	0.0741022	Cyp12d1-p
Chlorantraniliprole.5_Green2018	3.00477	0.000251698	0.0796315	Cyp12d1-d
Chlorantraniliprole.LD50_Green2018	0.398479	2.7324e-11	0.256205	Cyp12d1-d
Chlorantraniliprole.LD50_Green2018	0.351996	4.3495e-07	0.154219	Cyp12d1-p
Chlorantraniliprole.LD50_Green2018	0.280306	3.30117e-06	0.131406	Cyp6a8
Chlorantraniliprole.LD50_Green2018	0.0756132	0.000127033	0.0892235	Cyp4e2
Chlorantraniliprole.LD50_Green2018	0.184712	0.000134699	0.0885368	Cyp6w1
Chlorantraniliprole.LD50_Green2018	0.0782451	0.000318838	0.0784118	Cyp12c1
Chlorantraniliprole.LD50_Green2018	0.0966463	0.000676884	0.0695334	Cyp6d5
Deltamethrin.48.m_Duneau2018	1.09688	4.82989e-05	0.0855631	Cyp6a23
Deltamethrin.48.m_Duneau2018	1.19986	0.000122672	0.0762265	Cyp6a2
EthanolE1.f_Morozova2015	0.0349311	0.000706321	0.0557955	Cyp6a22
EthanolT.f_Morozova2015	-0.150008	0.000857863	0.0539266	Cyp309a1
Glycerol_Unckless2015	16.8882	0.000322825	0.0837553	Cyp12a4
Glycerol_Unckless2015	11.4794	0.000991901	0.069616	Cyp4e2
Imidacloprid.100_Denecke2017	1.06093	0.000127219	0.0858506	Cyp6g1
Imidacloprid.25_Denecke2017	1.42601	1.36168e-05	0.108893	Cyp6g1
Malathion.12.f_Battlay2018	0.506103	0.000523555	0.0689387	Cyp6g1
Malathion.24.f_Battlay2018	0.441464	0.000893617	0.0629302	Cyp4e2
Malathion.24.f_Battlay2018	0.554388	0.000952893	0.062208	Cyp4d14
Malathion.24.m_Battlay2018	2.40863	4.80207e-06	0.120968	Cyp12d1-p
Malathion.24.m_Battlay2018	0.576667	3.92695e-05	0.0978655	Cyp4e2
Malathion.24.m_Battlay2018	1.65423	0.000254097	0.0770491	Cyp6a8
Malathion.24.m_Battlay2018	1.28262	0.000389167	0.072269	Cyp6w1
Malathion.3.f_Battlay2018	1.4233	5.28313e-12	0.26029	Cyp6g1
Malathion.3.f_Battlay2018	0.579845	1.63392e-06	0.132659	Cyp6g2
Malathion.3.m_Battlay2018	1.04556	1.08578e-07	0.161532	Cyp6g1
Malathion.3.m_Battlay2018	1.22656	0.000864607	0.0633012	Cyp6w1
Malathion.6.f_Battlay2018	0.56734	7.2776e-05	0.0910136	Cyp6g1
NegativeGeotaxis.MSB.m_Jordan2012	-0.0118943	0.000166068	0.0697027	Cyp304a1
Olfaction.1hexanol.f_Arya2015	-0.224841	0.000160753	0.0700146	Cyp28d2
Olfaction.1hexanol.m_Arya2015	-0.203714	0.000644982	0.056669	Cyp28d2
Olfaction.citral.f_Arya2015	0.277595	0.000433019	0.0604994	Cyp28a5
Olfaction.helional.m_Arya2015	0.194701	0.000759374	0.0550991	Cyp309a1
Parathion.2.5.m_Duneau2018	0.299043	0.000330463	0.0666316	Cyp6g2
Parathion.2.5.m_Duneau2018	0.511379	0.000363811	0.065658	Cyp6g1
Permethrin.24.m_Battlay2018	0.412131	0.000867218	0.0636663	Cyp6a21
Permethrin.3KD.f_Battlay2018	0.904291	0.000768918	0.065027	Cyp6a17
Starvation.f_Mackay2012	0.0142113	3.08713e-05	0.0866937	Cyp6a18
Triglyceride_Unckless2015	-4.23056	0.000788316	0.0725144	Cyp6t3
WingMorphology.CS.f_Vonesch2016	-2.24313	0.000431358	0.0779204	Cyp4d14
WingMorphology.IOD.f_Vonesch2016	-9.37831	7.12895e-05	0.0998693	Cyp4d14
WingMorphology.IOD.m_Vonesch2016	-9.32427	0.000537964	0.0752128	Cyp4d14

### Sheet: S3C. P450 female transcripts
DGRP female transcript levels; cytochrome P450 genes; p<1E-3
Phenotype	Effect	p-value	Adjusted r-squared	Transcript
AzinphosMethyl.0.25_Battlay2016	2.23283	7.59116e-20	0.400601	Cyp6g1
AzinphosMethyl.0.25_Battlay2016	0.703228	5.05604e-11	0.231004	Cyp6g2
AzinphosMethyl.0.5_Battlay2016	1.16192	5.05531e-09	0.18672	Cyp6g1
AzinphosMethyl.0.5_Battlay2016	0.381959	4.97379e-06	0.116349	Cyp6g2
AzinphosMethyl.1_Battlay2016	1.00939	4.33541e-08	0.165291	Cyp6g1
AzinphosMethyl.1_Battlay2016	0.331141	1.87339e-05	0.102291	Cyp6g2
AzinphosMethyl.2_Battlay2016	0.872972	3.67888e-05	0.0950831	Cyp6g1
AzinphosMethyl.2_Battlay2016	0.274699	0.000406439	0.0691921	Cyp4d2
AzinphosMethyl.LD50_Battlay2016	0.229004	2.92903e-06	0.125584	Cyp6g1
BoricAcid.f_Najarro2017	0.00620493	0.000540103	0.0661105	Cyp4d8
Caffeine.f_Najarro2015	-0.00585293	7.1883e-05	0.091151	Cyp6a22
Caffeine.f_Najarro2015	0.00401126	0.00037022	0.0728291	Cyp4d8
Chlorantraniliprole.1_Green2018	1.66382	0.000559214	0.0703984	Cyp12d1-p
Chlorantraniliprole.2_Green2018	2.22842	2.42916e-05	0.106441	Cyp12d1-p
Chlorantraniliprole.2_Green2018	-0.414894	0.000183804	0.0832586	Cyp6a13
Chlorantraniliprole.2_Green2018	1.24717	0.000991659	0.0637592	Cyp12d1-d
Chlorantraniliprole.3_Green2018	1.53605	0.000808896	0.066121	Cyp6a8
Chlorantraniliprole.3_Green2018	1.42071	0.000975391	0.063951	Cyp12d1-d
Chlorantraniliprole.4_Green2018	2.83699	9.21898e-05	0.091198	Cyp12d1-p
Chlorantraniliprole.4_Green2018	1.97492	0.000126009	0.0876063	Cyp12d1-d
Chlorantraniliprole.4_Green2018	-0.647837	0.000202952	0.0821158	Cyp6a22
Chlorantraniliprole.LD50_Green2018	0.26045	1.91463e-08	0.188413	Cyp6a8
Chlorantraniliprole.LD50_Green2018	0.240076	3.27156e-08	0.182633	Cyp12d1-d
Chlorantraniliprole.LD50_Green2018	0.329	9.9077e-08	0.170565	Cyp12d1-p
Chlorantraniliprole.LD50_Green2018	0.0714503	1.93667e-05	0.11112	Cyp4e2
Chlorantraniliprole.LD50_Green2018	-0.0628398	2.98215e-05	0.106122	Cyp6a22
Chlorantraniliprole.LD50_Green2018	0.223257	0.000124031	0.0895038	Cyp6w1
Chlorantraniliprole.LD50_Green2018	0.0391581	0.000300985	0.0790904	Cyp4d2
Chlorantraniliprole.LD50_Green2018	0.131263	0.000402155	0.0756765	Cyp6a2
Deltamethrin.48.m_Duneau2018	1.04408	1.42816e-05	0.0976952	Cyp6a2
Deltamethrin.48.m_Duneau2018	-0.384644	6.29945e-05	0.0829067	Cyp6a22
EthanolT.f_Morozova2015	0.225977	0.000245757	0.0659414	Cyp6a18
EthanolT.m_Morozova2015	0.0755162	0.000669333	0.0563126	Cyp305a1
EthanolT.m_Morozova2015	0.177243	0.000773793	0.0549183	Cyp6a18
Imidacloprid.100_Denecke2017	1.23538	4.72132e-05	0.0970165	Cyp6g1
Imidacloprid.25_Denecke2017	1.65524	4.49206e-06	0.120961	Cyp6g1
Malathion.24.m_Battlay2018	1.60805	0.000291375	0.075515	Cyp6w1
Malathion.24.m_Battlay2018	1.2815	0.000453968	0.0705402	Cyp6a8
Malathion.3.f_Battlay2018	1.39959	2.97543e-09	0.198592	Cyp6g1
Malathion.3.f_Battlay2018	0.382608	0.000109602	0.086451	Cyp6g2
Malathion.3.m_Battlay2018	1.04686	2.65195e-06	0.127421	Cyp6g1
Malathion.3.m_Battlay2018	1.5738	0.000492705	0.0696208	Cyp6w1
Malathion.3.m_Battlay2018	-0.88507	0.000867043	0.0632696	Cyp6a20
Malathion.6.f_Battlay2018	0.569472	0.000412598	0.0716129	Cyp6g1
Methylmercury.15.abbott_Montgomery2014	1.36766	0.000573547	0.062449	Cyp6a21
MSB.f_Weber2012	0.0189305	0.000678693	0.0621346	Cyp4ac1
MSB.m_Weber2012	-0.0144849	0.000871996	0.0594779	Cyp6a22
NightSleep.f_Harbison2013	-0.000731394	0.000307363	0.0705246	Cyp313a4
NightSleep.m_Harbison2013	-0.000872416	0.000192996	0.0754446	Cyp313a4
NightSleep.m_Harbison2013	-0.000740215	0.000967098	0.0583805	Cyp4g15
NightSleepBouts.m_Harbison2013	0.0158068	0.000719405	0.0615171	Cyp4g15
Olfaction.1hexanol.m_Arya2015	0.849297	9.64325e-05	0.0749109	Cyp12d1-p
Olfaction.2phenylethylalcohol.m_Arya2015	-0.143681	0.000330135	0.0631064	Cyp312a1
Paraquat.f_Weber2012	0.0177778	9.18719e-05	0.0832723	Cyp6t1
Permethrin.24.f_Battlay2018	0.855894	0.000730673	0.065604	Cyp6a17
Permethrin.24.m_Battlay2018	0.792618	0.000296317	0.0757983	Cyp6a17
Permethrin.3KD.f_Battlay2018	0.714958	0.000866196	0.0636797	Cyp6a17
Permethrin.3KD.m_Battlay2018	0.691695	0.000814319	0.0643782	Cyp6a17
Starvation.f_Mackay2012	0.0100811	0.000520557	0.0593608	Cyp6a18
Starvation.m_Mackay2012	0.0130605	0.000765002	0.0556209	Cyp6a18
WingMorphology.CS.m_Vonesch2016	-1.8416	0.000352839	0.0803814	Cyp4d14

### Sheet: S3D. EcKL genomic variants
DGRP genomic variants; +/-1kb ECKL coding region; MAF>0.05; p<1E-5
Phenotype	minimum p-value	Number of variants	Location (Dm5)	Gene(s)	Non-synonymous?
Azinphos-methyl survival (0.5 µg/mL)	1.15389e-06	1	X:11478867	CG1561	No
Chlorantraniliprole survival (5 µg/mL)	5.61785e-06	1	3R:21096931	CG11889	No
Day sleep, females	6.63067e-06	2	3R_14043962_SNP	CG14314	No
Sigma virus infection	1.49203e-14	56	3R:21112227-21157887	CHKov1; CHKov2; CG10562; CG10560; CG31104	Yes
Ethanol tolerance, females	2.35043e-06	1	2L:10049626	CG33301	Yes
Imidacloprid larval activity (100 ppm)	2.22718e-06	2	2L_10051263_SNP	CG33301	No
Methylmercury survival (15 µM)	4.66769e-09	2	2R_15890818_SNP	CG16898	No
Methylmercury survival (15 µM)	3.91158e-06	1	2L:10051172	CG33301	No
Night sleep, males	2.04255e-06	3	3R_21140387_SNP	CG10559	No
Radiation resistance, males	3.01592e-06	1	2L:6347909	CG9497	No

### Sheet: S3E. EcKL male transcripts
DGRP male transcript levels; ECKL genes; p<1E-3
Phenotype	Effect	p-value	Adjusted r-squared	Transcript
Chlorantraniliprole.LD50_Green2018	0.243075	4.25166e-07	0.154473	CG6908
Chlorantraniliprole.LD50_Green2018	0.0981645	0.000974442	0.0652292	CG10560
Glycerol_Unckless2015	8.37114	0.000268183	0.086084	CG13360
Malathion.12.m_Battlay2018	0.952186	0.000470376	0.0701416	CG6908
Malathion.24.f_Battlay2018	1.25171	0.000286226	0.0757149	CG6908
Malathion.24.m_Battlay2018	1.38813	0.000154864	0.0825906	CG6908
Malathion.6.f_Battlay2018	0.894425	0.000802993	0.0641324	CG6908
Olfaction.2heptanone.f_Arya2015	-0.216933	0.000995431	0.0524968	CG13659
Pigmentation.tergite5.f_Dembeck2015	0.184601	0.000549619	0.0618246	CG2004
Pigmentation.tergite5.f_Dembeck2015	-0.251012	0.000929939	0.0564639	CG6834
Pigmentation.tergite6.f_Dembeck2015	-0.168197	0.000756754	0.0585647	CG11878
Startle.MSB.m_Jordan2012	0.117756	0.000196256	0.0681003	CG9259

### Sheet: S3F. EcKL female transcripts
DGRP female transcript levels; ECKL genes; p<1E-3
Phenotype	Effect	p-value	Adjusted r-squared	Transcript
Chlorantraniliprole.1_Green2018	1.17215	0.000219965	0.0811871	CG6908
Chlorantraniliprole.3_Green2018	1.61493	4.76221e-05	0.0987659	CG6908
Chlorantraniliprole.4_Green2018	1.75299	0.000262216	0.0791588	CG6908
Chlorantraniliprole.LD50_Green2018	0.275175	2.58887e-12	0.279281	CG6908
Chlorantraniliprole.LD50_Green2018	0.0906658	0.000602419	0.0709094	CG10560
EthanolT.m_Morozova2015	0.27967	0.000191845	0.0683185	CG11878
Malathion.24.f_Battlay2018	1.05773	0.00046809	0.0701963	CG6908
Malathion.24.m_Battlay2018	1.10526	0.000606113	0.0672937	CG6908
Olfaction.1hexanol.f_Arya2015	0.128114	0.000201736	0.0678361	CG9497
Olfaction.citral.m_Arya2015	0.105275	0.000874801	0.0537387	CG9497
WakingActivity.m_Harbison2013	-0.275389	0.00083955	0.0598799	CG5126
