## Supplementary material for "Identifying candidate detoxification genes in the ecdysteroid kinase-like (EcKL) and cytochrome P450 gene families in *Drosophila melanogaster* by integrating evolutionary and transcriptomic data": Table S5

### Sheet: Sheet1
VDRC library	ID	Gene	Nomenclature	tiptop insertion?
GD	42972	CG11889	Dro1-3	NA
GD	44271	CG11891	Dro1-4	NA
GD	47853	CG11878	Dro1-5	NA
KK	106527	CG31300	Dro5-1	no
KK	107941	CG31104	Dro5-2	no
KK	107380	CG13659	Dro5-7	no
GD	21324	CG31370	Dro5-8	NA
KK	107606	CG31436	Dro5-10	no
GD	21300	CG31098	Dro8-0	NA
KK	100543	CG31102	Dro9-0	no
KK	107652	CG31097	Dro10-0	no
KK	101167	CG31288	Dro11-0	no
KK	106064	CG10550	Dro13-1	no
KK	101788	CG31099	Dro14-0	no
KK	105250	CG31087	Dro15-0	no
KK	106623	CG10559	Dro16-0	no
KK	106737	CG10553	Dro17-1	yes
KK	104272	CG10560	Dro17-3	yes
GD	31260	CG10562	Dro18-1	NA
GD	27290	CHKov1	Dro18-2	NA
KK	102615	CHKov2	Dro19-0	no
KK	105775	CG6908	Dro23-0	no
KK	100224	CG6830	Dro24-1	no
KK	104237	CG6834	Dro24-2	yes
KK	102788	CG16898	Dro26-1	no
KK	108898	CG32195	Dro28-0	no
KK	108362	CG9498	Dro29-0	no
KK	100997	CG13360	Dro30-0	no
KK	102291	CG9497	Dro31-0	no
KK	100494	CG7135	Dro32-0	no
KK	103953	CG9259	Dro33-0	no
KK	110482	CG33509	Dro34-0	no
KK	106503	CG1561	Dro37-0	no
KK	104249	CG13813	Dro38-1	no
KK	104250	CG14314	Dro40-0	yes
GD	25391	CG2004	Dro41-0	NA
KK	102841	CG5644	Dro42-0	no
KK	102631	CG31974	Dro43-0	yes
KK	107900	CG31975	Dro44-0	no
KK	101225	CG5126	Dro45-1	yes
KK	109317	JhI-26	Dro46-0	no
GD	60000	NA	NA	NA
KK	60100	NA	NA	no
KK	40D	NA	NA	yes
